# Short-term, long-term, and genetic determinants of human plasma proteome variability

**DOI:** 10.64898/2026.07.30.741635

**Authors:** David Benacom, Adrien Specht, Jayna C Nicholas, Robin Guillard, Madeline Gillman, Ruth Dubin, Peter Ganz, Jerome I Rotter, Kent D Taylor, Stephen S Rich, Peter Y Liu, Alexis C Wood, Michael Y Mi, Rajat Deo, Kirsi-Marja Zitting, Laura M Raffield, Charles A Czeisler, Jeanne F Duffy, Emmanuel Mignot

**Author notes:** Correspondence should be addressed to David Benacom, Adrien Specht, and Emmanuel Mignot. These authors contributed equally to this work (David Benacom, Adrien Specht).

## Abstract

Plasma proteomics is increasingly used for biomarker discovery and predictive modeling, yet diurnal protein trajectories remain insufficiently characterized. In our review of recent proteomic biomarker studies, 43% of the identified biomarkers had previously been reported to display 24-h rhythmicity. We demonstrate that ignoring these short-term dynamic effects compromises the robustness of reported models predicting health outcomes. We integrated a population-scale multi-ethnic longitudinal cohort with repeated measures over 10 years, with two cohorts of healthy adults undergoing frequent plasma sampling across days under controlled circadian, sleep and food-intake conditions. This design enabled estimation of short-term intraindividual variability (ST), long-term intraindividual variability (LT), population-level variability (POP) and genetic effects (GEN) across 7,289 protein targets. ST, LT, POP, and GEN define diverse protein trajectories, including rapid dynamics, long-term change, and individual-specific signatures. Using and generalizing this framework will facilitate covariate selection, study design, biomarker prioritization, and variability-aware modeling by users of proteomic data.

**Highlights:**

- 43% of recent reviewed plasma protein biomarkers display 24-h rhythmicity
- Short-term variability can reduce the robustness of plasma proteomic prediction models
- Short-term variability matches long-term and exceeds genetic variability
- A unified taxonomy maps 7,289 targets across four variability dimensions

**Graphical abstract:** 
