## Supplementary Table 1 for "Short-term, long-term, and genetic determinants of human plasma proteome variability"

### Sheet: SuppTable1
Prediction objective	Assay Target	HGNC symbol	SeqIDs	Diurnal rhythmicity classification	Rhythmicity per SeqID	Platform	Present in SomaScan	First author	Article name	Notes
Cardiovascular disease	HAVCR1	HAVCR1	9021-1	Measured non-rhythmic	9021-1=not rhythmic	Olink Explore 3072 (UKB-PPP; 2,923 proteins)	Yes	Climente-González (2025)	Interpretable machine learning leverages proteomics to improve cardiovascular disease risk prediction and biomarker identification
Cardiovascular disease	MMP12	MMP12	4496-60	Circadian	4496-60=Circadian	Olink Explore 3072 (UKB-PPP; 2,923 proteins)	Yes	Climente-González (2025)	Interpretable machine learning leverages proteomics to improve cardiovascular disease risk prediction and biomarker identification
Cardiovascular disease	NT-proBNP	NPPB	7655-11	Rhythmic	7655-11=Rhythmic	Olink Explore 3072 (UKB-PPP; 2,923 proteins)	Yes	Climente-González (2025)	Interpretable machine learning leverages proteomics to improve cardiovascular disease risk prediction and biomarker identification	1 aptamer; N-terminal pro-B-type natriuretic peptide (NT-proBNP) SomaScan analyte
Cardiovascular disease	NPPB	NPPB	16751-15 | 3723-1	Measured non-rhythmic	16751-15=not rhythmic | 3723-1=not rhythmic	Olink Explore 3072 (UKB-PPP; 2,923 proteins)	Yes	Climente-González (2025)	Interpretable machine learning leverages proteomics to improve cardiovascular disease risk prediction and biomarker identification	2 aptamers targeting B-type/brain natriuretic peptide (NPPB/BNP)
Cardiovascular disease	PLA2G7	PLA2G7	5015-15	Measured non-rhythmic	5015-15=not rhythmic	Olink Explore 3072 (UKB-PPP; 2,923 proteins)	Yes	Climente-González (2025)	Interpretable machine learning leverages proteomics to improve cardiovascular disease risk prediction and biomarker identification
Cardiovascular disease	CHRDL2	CHRDL2	6086-15	Measured non-rhythmic	6086-15=not rhythmic	Olink Explore 3072 (UKB-PPP; 2,923 proteins)	Yes	Climente-González (2025)	Interpretable machine learning leverages proteomics to improve cardiovascular disease risk prediction and biomarker identification
Cardiovascular disease	FASLG	FASLG	3052-8	Circadian	3052-8=Circadian	Olink Explore 3072 (UKB-PPP; 2,923 proteins)	Yes	Climente-González (2025)	Interpretable machine learning leverages proteomics to improve cardiovascular disease risk prediction and biomarker identification
Cardiovascular disease	GDF15	GDF15	4374-45	Rhythmic	4374-45=Rhythmic	Olink Explore 3072 (UKB-PPP; 2,923 proteins)	Yes	Climente-González (2025)	Interpretable machine learning leverages proteomics to improve cardiovascular disease risk prediction and biomarker identification
Cardiovascular disease	CDCP1	CDCP1	16818-200 | 6565-68 | 8589-13	Measured non-rhythmic	16818-200=not rhythmic | 6565-68=not rhythmic | 8589-13=not rhythmic	Olink Explore 3072 (UKB-PPP; 2,923 proteins)	Yes	Climente-González (2025)	Interpretable machine learning leverages proteomics to improve cardiovascular disease risk prediction and biomarker identification	3 aptamers
Cardiovascular disease	LTBP2	LTBP2				Olink Explore 3072 (UKB-PPP; 2,923 proteins)	No	Climente-González (2025)	Interpretable machine learning leverages proteomics to improve cardiovascular disease risk prediction and biomarker identification
Cardiovascular events (incident MACE)	TNFRSF13B	TNFRSF13B	2704-74	Measured non-rhythmic	2704-74=not rhythmic	Olink Target 96	Yes	Dregoesc (2022)	Relation Between Plasma Proteomics Analysis and Major Adverse Cardiovascular Events in Patients With Stable Coronary Artery Disease
Cardiovascular events (incident MACE)	CCL3	CCL3	3040-59	Measured non-rhythmic	3040-59=not rhythmic	Olink Target 96	Yes	Dregoesc (2022)	Relation Between Plasma Proteomics Analysis and Major Adverse Cardiovascular Events in Patients With Stable Coronary Artery Disease
Cardiovascular events (incident MACE)	DCN	DCN	2666-53	Rhythmic	2666-53=Rhythmic	Olink Target 96	Yes	Dregoesc (2022)	Relation Between Plasma Proteomics Analysis and Major Adverse Cardiovascular Events in Patients With Stable Coronary Artery Disease
Cardiovascular events (incident MACE)	FGF23	FGF23	3807-1	Circadian	3807-1=Circadian	Olink Target 96	Yes	Dregoesc (2022)	Relation Between Plasma Proteomics Analysis and Major Adverse Cardiovascular Events in Patients With Stable Coronary Artery Disease
Cardiovascular events (incident MACE)	TRAIL-R2	TNFRSF10B	5534-49 | 7693-13 | 8529-1	Rhythmic	5534-49=Rhythmic | 7693-13=not rhythmic | 8529-1=not rhythmic	Olink Target 96	Yes	Dregoesc (2022)	Relation Between Plasma Proteomics Analysis and Major Adverse Cardiovascular Events in Patients With Stable Coronary Artery Disease	3 aptamers
Cardiovascular events (incident MACE)	TNFRSF10A	TNFRSF10A	4832-75	Measured non-rhythmic	4832-75=not rhythmic	Olink Target 96	Yes	Dregoesc (2022)	Relation Between Plasma Proteomics Analysis and Major Adverse Cardiovascular Events in Patients With Stable Coronary Artery Disease
Alzheimer's disease and incident dementia	GFAP	GFAP	20126-19 | 3034-1	Measured non-rhythmic	20126-19=not rhythmic | 3034-1=not rhythmic	Quanterix Simoa (Neuro 2-plex B + Neuro 3-plex A + p-tau kits)	Yes	Grande (2025)	Blood-based biomarkers of Alzheimer's disease and incident dementia in the community	2 aptamers
Alzheimer's disease and incident dementia	NfL	NEFL	10082-251	Rhythmic	10082-251=Rhythmic	Quanterix Simoa (Neuro 2-plex B + Neuro 3-plex A + p-tau kits)	Yes	Grande (2025)	Blood-based biomarkers of Alzheimer's disease and incident dementia in the community
Alzheimer's disease and incident dementia	Tau	MAPT	5854-60	Measured non-rhythmic	5854-60=not rhythmic	Quanterix Simoa (Neuro 2-plex B + Neuro 3-plex A + p-tau kits)	Yes	Grande (2025)	Blood-based biomarkers of Alzheimer's disease and incident dementia in the community	Aptamer measures total MAPT; shared mapping with p-Tau181, p-Tau217
Alzheimer's disease and incident dementia	p-Tau181	MAPT	5854-60	Measured non-rhythmic	5854-60=not rhythmic	Quanterix Simoa (Neuro 2-plex B + Neuro 3-plex A + p-tau kits)	Yes	Grande (2025)	Blood-based biomarkers of Alzheimer's disease and incident dementia in the community	Clinical assay measures phospho-Tau181; SomaScan aptamer is total MAPT, NOT phospho-specific;
Alzheimer's disease and incident dementia	p-Tau217	MAPT	5854-60	Measured non-rhythmic	5854-60=not rhythmic	Quanterix Simoa (Neuro 2-plex B + Neuro 3-plex A + p-tau kits)	Yes	Grande (2025)	Blood-based biomarkers of Alzheimer's disease and incident dementia in the community	Clinical assay measures phospho-Tau217; SomaScan aptamer is total MAPT, NOT phospho-specific;
Alzheimer's disease and incident dementia	Aβ42/40	APP	3171-57	Measured non-rhythmic	3171-57=not rhythmic	Quanterix Simoa (Neuro 2-plex B + Neuro 3-plex A + p-tau kits)	Yes	Grande (2025)	Blood-based biomarkers of Alzheimer's disease and incident dementia in the community	Clinical assay measures Aβ42/40 ratio; SomaScan aptamer maps to APP (amyloid precursor protein), NOT the ratio
Parkinson's disease (prodromal prediction)	GRN	GRN	4992-49	Rhythmic	4992-49=Rhythmic	Untargeted bottom-up MS (discovery) + targeted MS/MRM (validation)	Yes	Hällqvist (2024)	Plasma proteomics identify biomarkers predicting Parkinson's disease up to 7 years before symptom onset
Parkinson's disease (prodromal prediction)	MASP2	MASP2				Untargeted bottom-up MS (discovery) + targeted MS/MRM (validation)	No	Hällqvist (2024)	Plasma proteomics identify biomarkers predicting Parkinson's disease up to 7 years before symptom onset
Parkinson's disease (prodromal prediction)	BiP	HSPA5	16588-10	Measured non-rhythmic	16588-10=not rhythmic	Untargeted bottom-up MS (discovery) + targeted MS/MRM (validation)	Yes	Hällqvist (2024)	Plasma proteomics identify biomarkers predicting Parkinson's disease up to 7 years before symptom onset
Parkinson's disease (prodromal prediction)	PTGDS	PTGDS	10514-5	Rhythmic	10514-5=Rhythmic	Untargeted bottom-up MS (discovery) + targeted MS/MRM (validation)	Yes	Hällqvist (2024)	Plasma proteomics identify biomarkers predicting Parkinson's disease up to 7 years before symptom onset
Parkinson's disease (prodromal prediction)	ICAM1	ICAM1	4342-10	Measured non-rhythmic	4342-10=not rhythmic	Untargeted bottom-up MS (discovery) + targeted MS/MRM (validation)	Yes	Hällqvist (2024)	Plasma proteomics identify biomarkers predicting Parkinson's disease up to 7 years before symptom onset
Parkinson's disease (prodromal prediction)	C3	C3	2754-50	Measured non-rhythmic	2754-50=not rhythmic	Untargeted bottom-up MS (discovery) + targeted MS/MRM (validation)	Yes	Hällqvist (2024)	Plasma proteomics identify biomarkers predicting Parkinson's disease up to 7 years before symptom onset
Parkinson's disease (prodromal prediction)	DKK3	DKK3	10746-24 | 3607-71	Rhythmic	10746-24=not rhythmic | 3607-71=Rhythmic	Untargeted bottom-up MS (discovery) + targeted MS/MRM (validation)	Yes	Hällqvist (2024)	Plasma proteomics identify biomarkers predicting Parkinson's disease up to 7 years before symptom onset	2 aptamers
Parkinson's disease (prodromal prediction)	SERPING1	SERPING1	13710-6 | 4479-14	Measured non-rhythmic	13710-6=not rhythmic | 4479-14=not rhythmic	Untargeted bottom-up MS (discovery) + targeted MS/MRM (validation)	Yes	Hällqvist (2024)	Plasma proteomics identify biomarkers predicting Parkinson's disease up to 7 years before symptom onset	2 aptamers
Rheumatoid arthritis	CBR1	CBR1	12381-26	Circadian	12381-26=Circadian	TMT-based LC-MS/MS (DDA)	Yes	He (2025)	A longitudinal cohort study uncovers plasma protein biomarkers predating clinical onset and treatment response of rheumatoid arthritis
Rheumatoid arthritis	ECI2	ECI2	12859-33	Measured non-rhythmic	12859-33=not rhythmic	TMT-based LC-MS/MS (DDA)	Yes	He (2025)	A longitudinal cohort study uncovers plasma protein biomarkers predating clinical onset and treatment response of rheumatoid arthritis
Rheumatoid arthritis	COL1A1	COL1A1	11140-56 | 13484-69	Circadian	11140-56=Circadian | 13484-69=not rhythmic	TMT-based LC-MS/MS (DDA)	Yes	He (2025)	A longitudinal cohort study uncovers plasma protein biomarkers predating clinical onset and treatment response of rheumatoid arthritis	2 aptamers
Rheumatoid arthritis	LGALS3BP	LGALS3BP	5000-52	Measured non-rhythmic	5000-52=not rhythmic	TMT-based LC-MS/MS (DDA)	Yes	He (2025)	A longitudinal cohort study uncovers plasma protein biomarkers predating clinical onset and treatment response of rheumatoid arthritis
Rheumatoid arthritis	MYH9	MYH9				TMT-based LC-MS/MS (DDA)	No	He (2025)	A longitudinal cohort study uncovers plasma protein biomarkers predating clinical onset and treatment response of rheumatoid arthritis
Rheumatoid arthritis	RPL27A	RPL27A				TMT-based LC-MS/MS (DDA)	No	He (2025)	A longitudinal cohort study uncovers plasma protein biomarkers predating clinical onset and treatment response of rheumatoid arthritis
Rheumatoid arthritis	GGT1	GGT1				TMT-based LC-MS/MS (DDA)	No	He (2025)	A longitudinal cohort study uncovers plasma protein biomarkers predating clinical onset and treatment response of rheumatoid arthritis
Brain aging	BCAN	BCAN	3461-58	Measured non-rhythmic	3461-58=not rhythmic	Olink Explore 3072 (UKB-PPP)	Yes	Liu (2025)	Plasma proteomics identify biomarkers and undulating changes of brain aging
Brain aging	FGF21	FGF21				Olink Explore 3072 (UKB-PPP)	No	Liu (2025)	Plasma proteomics identify biomarkers and undulating changes of brain aging
Brain aging	TIMP4	TIMP4	6462-12	Rhythmic	6462-12=Rhythmic	Olink Explore 3072 (UKB-PPP)	Yes	Liu (2025)	Plasma proteomics identify biomarkers and undulating changes of brain aging
Brain aging	PLA2G15	PLA2G15				Olink Explore 3072 (UKB-PPP)	No	Liu (2025)	Plasma proteomics identify biomarkers and undulating changes of brain aging
Brain aging	GFAP	GFAP	20126-19 | 3034-1	Measured non-rhythmic	20126-19=not rhythmic | 3034-1=not rhythmic	Olink Explore 3072 (UKB-PPP)	Yes	Liu (2025)	Plasma proteomics identify biomarkers and undulating changes of brain aging	2 aptamers
Brain aging	ADGRG1	ADGRG1	18893-26	Measured non-rhythmic	18893-26=not rhythmic	Olink Explore 3072 (UKB-PPP)	Yes	Liu (2025)	Plasma proteomics identify biomarkers and undulating changes of brain aging
Brain aging	LGALS4	LGALS4	2982-82	Measured non-rhythmic	2982-82=not rhythmic	Olink Explore 3072 (UKB-PPP)	Yes	Liu (2025)	Plasma proteomics identify biomarkers and undulating changes of brain aging
Brain aging	CHI3L1	CHI3L1	11104-13	Rhythmic	11104-13=Rhythmic	Olink Explore 3072 (UKB-PPP)	Yes	Liu (2025)	Plasma proteomics identify biomarkers and undulating changes of brain aging
Brain aging	KLK6	KLK6	3450-4	Measured non-rhythmic	3450-4=not rhythmic	Olink Explore 3072 (UKB-PPP)	Yes	Liu (2025)	Plasma proteomics identify biomarkers and undulating changes of brain aging
Brain aging	CEACAM16	CEACAM16	24299-1	Measured non-rhythmic	24299-1=not rhythmic	Olink Explore 3072 (UKB-PPP)	Yes	Liu (2025)	Plasma proteomics identify biomarkers and undulating changes of brain aging
Brain aging	WFIKKN1	WFIKKN1	3191-50	Rhythmic	3191-50=Rhythmic	Olink Explore 3072 (UKB-PPP)	Yes	Liu (2025)	Plasma proteomics identify biomarkers and undulating changes of brain aging
Brain aging	ADAM22	ADAM22	7933-75	Measured non-rhythmic	7933-75=not rhythmic	Olink Explore 3072 (UKB-PPP)	Yes	Liu (2025)	Plasma proteomics identify biomarkers and undulating changes of brain aging
Brain aging	GDF15	GDF15	4374-45	Rhythmic	4374-45=Rhythmic	Olink Explore 3072 (UKB-PPP)	Yes	Liu (2025)	Plasma proteomics identify biomarkers and undulating changes of brain aging
Ovarian cancer detection	KRT19	KRT19	15606-19	Measured non-rhythmic	15606-19=not rhythmic	Olink Explore 3072 Expansion (2,943 proteins)	Yes	Ivansson (2024)	Large-scale proteomics reveals precise biomarkers for detection of ovarian cancer in symptomatic women	In paper's final panel
Ovarian cancer detection	RBFOX3	RBFOX3				Olink Explore 3072 Expansion (2,943 proteins)	No	Ivansson (2024)	Large-scale proteomics reveals precise biomarkers for detection of ovarian cancer in symptomatic women	In paper's final panel
Ovarian cancer detection	WFDC2	WFDC2	11388-75	Rhythmic	11388-75=Rhythmic	Olink Explore 3072 Expansion (2,943 proteins)	Yes	Ivansson (2024)	Large-scale proteomics reveals precise biomarkers for detection of ovarian cancer in symptomatic women	In paper's final panel
Ovarian cancer detection	FOLR1	FOLR1	17455-42	Measured non-rhythmic	17455-42=not rhythmic	Olink Explore 3072 Expansion (2,943 proteins)	Yes	Ivansson (2024)	Large-scale proteomics reveals precise biomarkers for detection of ovarian cancer in symptomatic women
Subclinical atherosclerosis	IGHA2	IGHA1|IGHA2	11089-7	Measured non-rhythmic	11089-7=not rhythmic	10-plex TMT mass spectrometry (discovery) + immunoturbidimetry (validation panel)	Yes	Núñez (2022)	Unbiased plasma proteomics discovery of biomarkers for improved detection of subclinical atherosclerosis	Aptamer covers IgA family (IGHA2 | IGHA1); not IGHA2-specific; In Núñez 3-protein final panel (IGHA2 + APOA + HPT)
Subclinical atherosclerosis	APOA (apolipoprotein(a) / LPA)	LPA				10-plex TMT mass spectrometry (discovery) + immunoturbidimetry (validation panel)	No	Núñez (2022)	Unbiased plasma proteomics discovery of biomarkers for improved detection of subclinical atherosclerosis	APOA per Núñez 2022 = apolipoprotein(a) / LPA gene (P08519)
Subclinical atherosclerosis	HPT	HP	7905-30	Measured non-rhythmic	7905-30=not rhythmic	10-plex TMT mass spectrometry (discovery) + immunoturbidimetry (validation panel)	Yes	Núñez (2022)	Unbiased plasma proteomics discovery of biomarkers for improved detection of subclinical atherosclerosis	In Núñez 3-protein final panel (IGHA2 + APOA + HPT)
Subclinical atherosclerosis	PIGR	PIGR	3216-2	Measured non-rhythmic	3216-2=not rhythmic	10-plex TMT mass spectrometry (discovery) + immunoturbidimetry (validation panel)	Yes	Núñez (2022)	Unbiased plasma proteomics discovery of biomarkers for improved detection of subclinical atherosclerosis	In Núñez 5-protein discovery panel; not in 3-protein final panel
Subclinical atherosclerosis	Heparin cofactor II (SERPIND1)	SERPIND1	3316-58	Measured non-rhythmic	3316-58=not rhythmic	10-plex TMT mass spectrometry (discovery) + immunoturbidimetry (validation panel)	Yes	Núñez (2022)	Unbiased plasma proteomics discovery of biomarkers for improved detection of subclinical atherosclerosis	In Núñez 5-protein discovery panel; not in 3-protein final panel
Incident heart failure	ANGPTL3	ANGPTL3	10382-1 | 10391-1	Rhythmic	10382-1=Rhythmic | 10391-1=Rhythmic	SomaScan v4 (~5K; 4,877 proteins in ARIC)	Yes	Shah (2024)	Large scale plasma proteomics identifies novel proteins and protein networks associated with heart failure development	2 aptamers
Incident heart failure	ITIH3	ITIH3	7145-1	Measured non-rhythmic	7145-1=not rhythmic	SomaScan v4 (~5K; 4,877 proteins in ARIC)	Yes	Shah (2024)	Large scale plasma proteomics identifies novel proteins and protein networks associated with heart failure development
Incident heart failure	FSTL3	FSTL3	3438-10	Rhythmic	3438-10=Rhythmic	SomaScan v4 (~5K; 4,877 proteins in ARIC)	Yes	Shah (2024)	Large scale plasma proteomics identifies novel proteins and protein networks associated with heart failure development
Incident heart failure	MFAP4	MFAP4	5636-10	Rhythmic	5636-10=Rhythmic	SomaScan v4 (~5K; 4,877 proteins in ARIC)	Yes	Shah (2024)	Large scale plasma proteomics identifies novel proteins and protein networks associated with heart failure development
Incident heart failure	NRP1	NRP1	3214-3 | 5542-22	Circadian	3214-3=not rhythmic | 5542-22=Circadian	SomaScan v4 (~5K; 4,877 proteins in ARIC)	Yes	Shah (2024)	Large scale plasma proteomics identifies novel proteins and protein networks associated with heart failure development	2 aptamers
Incident heart failure	SPON1	SPON1	4297-62 | 5496-49	Rhythmic	4297-62=Rhythmic | 5496-49=not rhythmic	SomaScan v4 (~5K; 4,877 proteins in ARIC)	Yes	Shah (2024)	Large scale plasma proteomics identifies novel proteins and protein networks associated with heart failure development	2 aptamers
Incident heart failure	SVEP1	SVEP1	11109-56 | 11178-21	Rhythmic	11109-56=not rhythmic | 11178-21=Rhythmic	SomaScan v4 (~5K; 4,877 proteins in ARIC)	Yes	Shah (2024)	Large scale plasma proteomics identifies novel proteins and protein networks associated with heart failure development	2 aptamers
Incident heart failure	APOF	APOF	12370-30	Rhythmic	12370-30=Rhythmic	SomaScan v4 (~5K; 4,877 proteins in ARIC)	Yes	Shah (2024)	Large scale plasma proteomics identifies novel proteins and protein networks associated with heart failure development
Incident heart failure	CCL15	CCL15	14109-15 | 18289-16 | 3509-1	Circadian	14109-15=Circadian | 18289-16=Circadian | 3509-1=Circadian	SomaScan v4 (~5K; 4,877 proteins in ARIC)	Yes	Shah (2024)	Large scale plasma proteomics identifies novel proteins and protein networks associated with heart failure development	3 aptamers
Incident heart failure	IGFBP7	IGFBP7	3320-49	Measured non-rhythmic	3320-49=not rhythmic	SomaScan v4 (~5K; 4,877 proteins in ARIC)	Yes	Shah (2024)	Large scale plasma proteomics identifies novel proteins and protein networks associated with heart failure development
COVID-19 severity	ORM1	ORM1				TMT 11-plex LC-MS/MS	No	Shu (2020)	Plasma Proteomics Identify Biomarkers and Pathogenesis of COVID-19
COVID-19 severity	AZGP1	AZGP1	9312-8	Measured non-rhythmic	9312-8=not rhythmic	TMT 11-plex LC-MS/MS	Yes	Shu (2020)	Plasma Proteomics Identify Biomarkers and Pathogenesis of COVID-19
COVID-19 severity	CFI	CFI	2567-5	Measured non-rhythmic	2567-5=not rhythmic	TMT 11-plex LC-MS/MS	Yes	Shu (2020)	Plasma Proteomics Identify Biomarkers and Pathogenesis of COVID-19
COVID-19 severity	FETUB	FETUB	3367-8	Measured non-rhythmic	3367-8=not rhythmic	TMT 11-plex LC-MS/MS	Yes	Shu (2020)	Plasma Proteomics Identify Biomarkers and Pathogenesis of COVID-19
COVID-19 severity	ORM2	ORM2				TMT 11-plex LC-MS/MS	No	Shu (2020)	Plasma Proteomics Identify Biomarkers and Pathogenesis of COVID-19
COVID-19 severity	SERPINA3	SERPINA3	2879-9	Measured non-rhythmic	2879-9=not rhythmic	TMT 11-plex LC-MS/MS	Yes	Shu (2020)	Plasma Proteomics Identify Biomarkers and Pathogenesis of COVID-19
COVID-19 severity	CRP	CRP	4337-49	Measured non-rhythmic	4337-49=not rhythmic	TMT 11-plex LC-MS/MS	Yes	Shu (2020)	Plasma Proteomics Identify Biomarkers and Pathogenesis of COVID-19
COVID-19 severity	LCP1	LCP1	17231-1 | 9749-190	Measured non-rhythmic	17231-1=not rhythmic | 9749-190=not rhythmic	TMT 11-plex LC-MS/MS	Yes	Shu (2020)	Plasma Proteomics Identify Biomarkers and Pathogenesis of COVID-19	2 aptamers
COVID-19 severity	PI16	PI16				TMT 11-plex LC-MS/MS	No	Shu (2020)	Plasma Proteomics Identify Biomarkers and Pathogenesis of COVID-19
COVID-19 severity	S100A9	S100A9	5339-49 | 7812-11	Measured non-rhythmic	5339-49=not rhythmic | 7812-11=not rhythmic	TMT 11-plex LC-MS/MS	Yes	Shu (2020)	Plasma Proteomics Identify Biomarkers and Pathogenesis of COVID-19	2 aptamers; excludes 17145-1 (S100A8/S100A9 heterodimer), which measures calprotectin rather than S100A9 alone
COVID-19 severity	CETP	CETP	7131-8	Measured non-rhythmic	7131-8=not rhythmic	TMT 11-plex LC-MS/MS	Yes	Shu (2020)	Plasma Proteomics Identify Biomarkers and Pathogenesis of COVID-19
Social isolation / loneliness	ADM	ADM	14115-34 | 7922-5	Measured non-rhythmic	14115-34=not rhythmic | 7922-5=not rhythmic	Olink Explore 3072 (UKB-PPP; 2,920 proteins)	Yes	Shen (2025)	Plasma proteomic signatures of social isolation and loneliness associated with morbidity and mortality	2 aptamers
Social isolation / loneliness	ASGR1	ASGR1	5452-71	Rhythmic	5452-71=Rhythmic	Olink Explore 3072 (UKB-PPP; 2,920 proteins)	Yes	Shen (2025)	Plasma proteomic signatures of social isolation and loneliness associated with morbidity and mortality
Social isolation / loneliness	GFRA1	GFRA1	3314-74	Rhythmic	3314-74=Rhythmic	Olink Explore 3072 (UKB-PPP; 2,920 proteins)	Yes	Shen (2025)	Plasma proteomic signatures of social isolation and loneliness associated with morbidity and mortality
Social isolation / loneliness	FABP4	FABP4	15386-7 | 9851-9	Circadian	15386-7=not rhythmic | 9851-9=Circadian	Olink Explore 3072 (UKB-PPP; 2,920 proteins)	Yes	Shen (2025)	Plasma proteomic signatures of social isolation and loneliness associated with morbidity and mortality	2 aptamers
Social isolation / loneliness	TNFRSF10A	TNFRSF10A	4832-75	Measured non-rhythmic	4832-75=not rhythmic	Olink Explore 3072 (UKB-PPP; 2,920 proteins)	Yes	Shen (2025)	Plasma proteomic signatures of social isolation and loneliness associated with morbidity and mortality
Emphysema	sRAGE	AGER	4125-52	Measured non-rhythmic	4125-52=not rhythmic	SomaScan	Yes	Suryadevara (2024)	Blood-based Transcriptomic and Proteomic Biomarkers of Emphysema
Emphysema	PSMP	MSMP	8080-24	Circadian	8080-24=Circadian	SomaScan	Yes	Suryadevara (2024)	Blood-based Transcriptomic and Proteomic Biomarkers of Emphysema
Emphysema	LKHA4	LTA4H	3204-2	Measured non-rhythmic	3204-2=not rhythmic	SomaScan	Yes	Suryadevara (2024)	Blood-based Transcriptomic and Proteomic Biomarkers of Emphysema
Emphysema	FGF13	FGF13				SomaScan	No	Suryadevara (2024)	Blood-based Transcriptomic and Proteomic Biomarkers of Emphysema
Emphysema	C1QR1	CD93	11200-52 | 14136-234	Measured non-rhythmic	11200-52=not rhythmic | 14136-234=not rhythmic	SomaScan	Yes	Suryadevara (2024)	Blood-based Transcriptomic and Proteomic Biomarkers of Emphysema	2 aptamers
Emphysema	KISHB	TMEM167B	13421-17	Measured non-rhythmic	13421-17=not rhythmic	SomaScan	Yes	Suryadevara (2024)	Blood-based Transcriptomic and Proteomic Biomarkers of Emphysema
Emphysema	F19A2	TAFA2	6430-36	Measured non-rhythmic	6430-36=not rhythmic	SomaScan	Yes	Suryadevara (2024)	Blood-based Transcriptomic and Proteomic Biomarkers of Emphysema
Emphysema	PTPRD	PTPRD	9296-15	Rhythmic	9296-15=Rhythmic	SomaScan	Yes	Suryadevara (2024)	Blood-based Transcriptomic and Proteomic Biomarkers of Emphysema
Mortality / healthspan	MMP1	MMP1	4924-32	Measured non-rhythmic	4924-32=not rhythmic	SomaScan v3.2 (~1.3K)	Yes	Tanaka (2020)	Plasma proteomic biomarker signature of age predicts health and life span
Mortality / healthspan	STC1	STC1	4930-21	Rhythmic	4930-21=Rhythmic	SomaScan v3.2 (~1.3K)	Yes	Tanaka (2020)	Plasma proteomic biomarker signature of age predicts health and life span
Mortality / healthspan	IGFBP-4	IGFBP4	2950-57	Circadian	2950-57=Circadian	SomaScan v3.2 (~1.3K)	Yes	Tanaka (2020)	Plasma proteomic biomarker signature of age predicts health and life span
Mortality / healthspan	TIMP1	TIMP1	2211-9 | 23173-3 | 25967-34	Circadian	2211-9=Rhythmic | 23173-3=Circadian | 25967-34=Circadian	SomaScan v3.2 (~1.3K)	Yes	Tanaka (2020)	Plasma proteomic biomarker signature of age predicts health and life span	3 aptamers
Mortality / healthspan	TIMP2	TIMP2	2278-61	Measured non-rhythmic	2278-61=not rhythmic	SomaScan v3.2 (~1.3K)	Yes	Tanaka (2020)	Plasma proteomic biomarker signature of age predicts health and life span
Mortality / healthspan	CST3	CST3	2609-59	Rhythmic	2609-59=Rhythmic	SomaScan v3.2 (~1.3K)	Yes	Tanaka (2020)	Plasma proteomic biomarker signature of age predicts health and life span
Mortality / healthspan	CTSB	CTSB	3061-61 | 8007-19	Rhythmic	3061-61=Rhythmic | 8007-19=Rhythmic	SomaScan v3.2 (~1.3K)	Yes	Tanaka (2020)	Plasma proteomic biomarker signature of age predicts health and life span	2 aptamers
Mortality / healthspan	CLEC11A	CLEC11A	2966-65 | 4500-50	Measured non-rhythmic	2966-65=not rhythmic | 4500-50=not rhythmic	SomaScan v3.2 (~1.3K)	Yes	Tanaka (2020)	Plasma proteomic biomarker signature of age predicts health and life span	2 aptamers
Mortality / healthspan	PI3	PI3	4982-54	Rhythmic	4982-54=Rhythmic	SomaScan v3.2 (~1.3K)	Yes	Tanaka (2020)	Plasma proteomic biomarker signature of age predicts health and life span
Mortality / healthspan	POSTN	POSTN	3457-57 | 6645-53	Measured non-rhythmic	3457-57=not rhythmic | 6645-53=not rhythmic	SomaScan v3.2 (~1.3K)	Yes	Tanaka (2020)	Plasma proteomic biomarker signature of age predicts health and life span	2 aptamers
Mortality / healthspan	IGFBP2	IGFBP2	22985-160 | 2570-72 | 8469-41 | 8819-3	Circadian	22985-160=not rhythmic | 2570-72=Circadian | 8469-41=Rhythmic | 8819-3=Circadian	SomaScan v3.2 (~1.3K)	Yes	Tanaka (2020)	Plasma proteomic biomarker signature of age predicts health and life span	4 aptamers
Mortality / healthspan	EGFR	EGFR	19567-1 | 2677-1	Measured non-rhythmic	19567-1=not rhythmic | 2677-1=not rhythmic	SomaScan v3.2 (~1.3K)	Yes	Tanaka (2020)	Plasma proteomic biomarker signature of age predicts health and life span	2 aptamers
Mortality / healthspan	NPPB	NPPB	16751-15 | 3723-1	Measured non-rhythmic	16751-15=not rhythmic | 3723-1=not rhythmic	SomaScan v3.2 (~1.3K)	Yes	Tanaka (2020)	Plasma proteomic biomarker signature of age predicts health and life span	2 aptamers targeting B-type/brain natriuretic peptide (NPPB/BNP)
Mortality / healthspan	GHR	GHR	2948-58	Measured non-rhythmic	2948-58=not rhythmic	SomaScan v3.2 (~1.3K)	Yes	Tanaka (2020)	Plasma proteomic biomarker signature of age predicts health and life span
Mortality / healthspan	GDF15	GDF15	4374-45	Rhythmic	4374-45=Rhythmic	SomaScan v3.2 (~1.3K)	Yes	Tanaka (2020)	Plasma proteomic biomarker signature of age predicts health and life span
Mortality / healthspan	MMP12	MMP12	4496-60	Circadian	4496-60=Circadian	SomaScan v3.2 (~1.3K)	Yes	Tanaka (2020)	Plasma proteomic biomarker signature of age predicts health and life span
Hepatocellular carcinoma early diagnosis	HABP2	HABP2	20067-26	Rhythmic	20067-26=Rhythmic	DIA-MS + clinical immunoassays (AFP, PIVKA-II)	Yes	Xing (2023)	Proteomics-driven noninvasive screening of circulating serum protein panels for the early diagnosis of hepatocellular carcinoma
Hepatocellular carcinoma early diagnosis	CD163	CD163	5028-59	Measured non-rhythmic	5028-59=not rhythmic	DIA-MS + clinical immunoassays (AFP, PIVKA-II)	Yes	Xing (2023)	Proteomics-driven noninvasive screening of circulating serum protein panels for the early diagnosis of hepatocellular carcinoma
Hepatocellular carcinoma early diagnosis	AFP	AFP	5792-8	Measured non-rhythmic	5792-8=not rhythmic	DIA-MS + clinical immunoassays (AFP, PIVKA-II)	Yes	Xing (2023)	Proteomics-driven noninvasive screening of circulating serum protein panels for the early diagnosis of hepatocellular carcinoma
Hepatocellular carcinoma early diagnosis	PIVKA-II	F2	4157-2 | 5316-54	Rhythmic	4157-2=Rhythmic | 5316-54=not rhythmic	DIA-MS + clinical immunoassays (AFP, PIVKA-II)	Yes	Xing (2023)	Proteomics-driven noninvasive screening of circulating serum protein panels for the early diagnosis of hepatocellular carcinoma	2 aptamers; PIVKA-II is undercarboxylated prothrombin; SomaScan aptamer maps to F2/prothrombin.
Alzheimer's disease (ML panel)	SPC25	SPC25	22782-80	Measured non-rhythmic	22782-80=not rhythmic	SomaScan 7K	Yes	Heo (2025)	Large-scale plasma proteomic profiling unveils diagnostic biomarkers and pathways for Alzheimer's disease	In paper's final panel
Alzheimer's disease (ML panel)	CTF1	CTF1	13732-79 | 2889-37	Measured non-rhythmic	13732-79=not rhythmic | 2889-37=not rhythmic	SomaScan 7K	Yes	Heo (2025)	Large-scale plasma proteomic profiling unveils diagnostic biomarkers and pathways for Alzheimer's disease	2 aptamers; In paper's final panel
Alzheimer's disease (ML panel)	ACHE	ACHE	10980-11 | 15553-22	Measured non-rhythmic	10980-11=not rhythmic | 15553-22=not rhythmic	SomaScan 7K	Yes	Heo (2025)	Large-scale plasma proteomic profiling unveils diagnostic biomarkers and pathways for Alzheimer's disease	2 aptamers; In paper's final panel
Alzheimer's disease (ML panel)	CPLX2	CPLX2	15321-8	Rhythmic	15321-8=Rhythmic	SomaScan 7K	Yes	Heo (2025)	Large-scale plasma proteomic profiling unveils diagnostic biomarkers and pathways for Alzheimer's disease	In paper's final panel
Alzheimer's disease (ML panel)	VAT1	VAT1	18175-65	Circadian	18175-65=Circadian	SomaScan 7K	Yes	Heo (2025)	Large-scale plasma proteomic profiling unveils diagnostic biomarkers and pathways for Alzheimer's disease	In paper's final panel
Alzheimer's disease (ML panel)	NPTXR	NPTXR	15511-37 | 8997-4	Circadian	15511-37=Rhythmic | 8997-4=Circadian	SomaScan 7K	Yes	Heo (2025)	Large-scale plasma proteomic profiling unveils diagnostic biomarkers and pathways for Alzheimer's disease	2 aptamers; In paper's final panel
Alzheimer's disease (ML panel)	FAHD2A	FAHD2A	23389-28	Measured non-rhythmic	23389-28=not rhythmic	SomaScan 7K	Yes	Heo (2025)	Large-scale plasma proteomic profiling unveils diagnostic biomarkers and pathways for Alzheimer's disease	In paper's final panel
Colorectal cancer diagnosis and prognosis	FJX1	FJX1	7921-65	Circadian	7921-65=Circadian	GEO/TCGA transcriptomics (discovery) + serum ELISA (validation)	Yes	Liu (2022)	FJX1 as a candidate diagnostic and prognostic serum biomarker for colorectal cancer
